# Tuning Mitotic Recombination with Patterned DNA Nicks for Precision Mosaic Analysis

**DOI:** 10.1101/2025.10.30.685647

**Authors:** Yifan Shen, Ann T. Yeung, Bei Wang, Payton Ditchfield, Elizabeth Korn, Chun Han

## Abstract

CRISPR/Cas9-based mosaic analysis is a powerful tool for *in vivo* genetics but is limited by cytotoxicity and mutagenesis associated with DNA double-strand breaks (DSBs). Here, we establish Cas9-derived nickases as safer and more reliable alternatives for inducing mitotic recombination in *Drosophila*. We demonstrate that single-strand nicks are sufficient to generate mosaic clones and systematically dissect the parameters governing this process. We find that clone frequency can be controlled by the gRNA nicking pattern, with two distant nicks on the same DNA strand synergistically enhancing recombination by over nine-fold compared to a single nick. Based on these findings, we propose a mechanistic model for nick-induced crossover and provide a versatile toolkit for generating tissue-specific nickases. This work establishes nickase-based MAGIC as a superior method for high-fidelity clonal analysis, enabling more precise investigation of gene function in development and disease.

**SIGNIFICANCE STATEMENT:** The CRISPR/Cas9-based mosaic technique, MAGIC, is a versatile tool for *in vivo* biological investigations. However, its reliance on DNA double-strand breaks (DSBs) can cause significant, unintended cell damage. Here we establish that Cas9-derived nickases, which create gentler single-strand nicks, are a superior alternative. We show that nickases safely induce genetic mosaics in *Drosophila* by avoiding this cellular toxicity. By systematically dissecting the process, we discovered principles of gRNA design that allow clone frequencies to be ‘tuned’ for different experimental needs. This work provides a new mechanistic model for nick-induced genetic exchange, a high-fidelity “nickase-MAGIC” method, and a versatile toolkit for precision clonal analysis.
