## Supplementary material for "Tuning Mitotic Recombination with Patterned DNA Nicks for Precision Mosaic Analysis": Table S1

### Sheet: Sheet1
REAGENT or RESOURCE	SOURCE	IDENTIFIER	ADDITIONAL INFORMATION
Experimental Models: Organisms/Strains
gRNA-40D2(Gal80)	(8)	RRID:BDSC_92743	w; gRNA-40D2-Qtg2.1-uDEHVK00037
gRNA-41F11(Gal80)	(9)	RRID:BDSC_606007	w; gRNA-41F11-Qtg2.1-uDEHVK00018
gRNA-axed	This study	RRID:BDSC_606768	w; gRNA-axedVK00027
gRNA-botv	This study	RRID:BDSC_606766	w; gRNA-botvVK00027
gRNA-sinu	This study		w; gRNA-sinuVK00027
gRNA-sfl	This study	RRID:BDSC_606435	w; gRNA-sflVK00027
gRNA-a	This study		w; gRNA-Acp36DE-scrb-26VK00037
gRNA-a+b	This study		w; gRNA-Acp36DE-2-26VK00037
gRNA-a+c	This study		w; gRNA-Acp36DE-31-26VK00037
gRNA-a+d	This study		w; gRNA-Acp36DE-22-26VK00037
gRNA-a+e	This study		w; gRNA-Acp36DE-24-26VK00037
gRNA-2_cis_1+2	This study		w; gRNA-Acp36DE-21-1VK00037
vas-cas9	(14)		wCS1 vas-Cas93xP3-DsRed
vas-D10A	(14)		wCS1 vas-D10A3xP3-DsRed
vas-H840A	(14)		wCS1 vas-H840A3xP3-DsRed
zk-cas9	(8)		zk-Cas9VK00037
zk-D10A	This study		zk-D10AVK00020
zk-H840A	This study		zk-H840AVK00020
hh-Gal4	(47)
hh-cas9	(27)	RRID:BDSC_81929	R28E04-Cas96A
hh-D10A	This study
hh-H840A	This study
71B-Gal4	(33)
71B-cas9	This study
71B-D10A	This study
ppk-CD4-tdGFP	(29)		ppk-CD4-tdGFP1b
RabX4-Gal4	Bloomington Drosophila Stock Center	RRID:BDSC_51602	3xP3-RFP removed
R38F11-Gal4	Bloomington Drosophila Stock Center	RRID:BDSC_50014	R38F11-Gal4attP2
UAS-CD4-tdTom	(29)		UAS-CD4-tdTom7M1
UAS-MApHS	(46)		UAS-MApHSVK00019
UAS-tdTom	(28)		UAS-tdTomVK00033
tub-Gal4 UAS-mCD8-GFP	Bloomington Drosophila Stock Center	RRID:BDSC_30030
α-Catenin-GFP	Bloomington Drosophila Stock Center	RRID:BDSC_59405	Mi{PT-GFSTF.0}alpha-Cat[MI02577-GFSTF.0]
DGRP189	Bloomington Drosophila Stock Center	RRID:BDSC_98027
HACK(Gal4)-DONR(T2A-D10A)	This study		w; HACK(Gal4)-DONR(T2A-D10A)attp40
HACK(Gal4)-DONR(T2A-H840A)	This study		w; HACK(Gal4)-DONR(T2A-H840A)attp40
LGSR	This study		w; LGSRVK00027
Recombinant DNA
pDEST-APIC-D10A	This study
pDEST-APIC-H840A	This study
pENTR221-ZK2	(46)
pAC-U63-tgRNA-Rev	(27)
pAC-U63-QtgRNA2.1	(28)
pAC-U63-gRNA2.1-tubGal80(DE)-SV40	(9)
pHACK(Gal4)-DONR(T2A-D10A)	This study
pHACK(Gal4)-DONR(T2A-H840A)	This study
Software and Algorithms
Fiji	https://fiji.sc/	RRID: SCR_002285
R	https://www.r-project.org/	RRID: SCR_001905
Adobe Photoshop	Adobe	RRID:SCR_014199
Adobe Illustrator	Adobe	RRID:SCR_010279
Antibody
mouse nc82 anti- Bruchpilot	Developmental Studies Hybridoma Bank	RRID: AB_2314866	1:100 dilution
donkey anti-mouse secondary antibody conjugated with Cy5	Jackson ImmunoResearch	RRID: AB_2340820	1:400 dilution
Other
NEBuilder® HiFi DNA Assembly Master Mix	New England Biolabs Inc.	#E2621
