## Supplementary material for "Tuning Mitotic Recombination with Patterned DNA Nicks for Precision Mosaic Analysis": Table S2

### Sheet: gRNA Target Sequences
Target site/gene	gRNA Target Sequence	Dual gRNA design	Cloning vectors
40D2 (1)	AGTCACCTGAAATAAGTCAG	QtgRNA2.1	pAC-U63-QtgRNA2.1-ubiGal80(DE)-His2AV
40D2 (2)	GTTAGCCATCACAAGAACAG	QtgRNA2.1	pAC-U63-QtgRNA2.1-ubiGal80(DE)-His2AV
41F11 (1)	TGTAGCCAGACGGCTTTCCA	QtgRNA2.1	pAC-U63-QtgRNA2.1-ubiGal80(DE)-His2AV
41F11 (2)	CCCAGACACGAGTCCCACTC	QtgRNA2.1	pAC-U63-QtgRNA2.1-ubiGal80(DE)-His2AV
sfl (1)	CTTGTACGTGACAATGCCGG	GtgRNA(F+E)	pAC-U63-tgRNA-Rev
sfl (2)	GTACCTATGAGCCAGTGGAG	GtgRNA(F+E)	pAC-U63-tgRNA-Rev
botv (1)	TAGATAAACAGGAAATCCGG	GtgRNA(F+E)	pAC-U63-tgRNA-Rev
botv (2)	CAATGGTGAACTGCTCCCGG	GtgRNA(F+E)	pAC-U63-tgRNA-Rev
axed (1)	GTCGGTACTCGAGCGGAGCG	GtgRNA(F+E)	pAC-U63-tgRNA-Rev
axed (2)	TGGACCCGATGGCCATCACG	GtgRNA(F+E)	pAC-U63-tgRNA-Rev
sinu (1)	GGGTACTGTGTTAACCCTGG	QtgRNA2.1	pAC-U63-QtgRNA2.1
sinu (2)	GAACAAAGTAGACGCCACCA	QtgRNA2.1	pAC-U63-QtgRNA2.1
Acp36DE-a	GACTGAGATTCTGAAACAGG	QtgRNA2.1	pAC-U63-gRNA2.1-tubGal80(DE)-SV40
Acp36DE-b	AATCTGAGAAGCAGATTGTG	QtgRNA2.1	pAC-U63-gRNA2.1-tubGal80(DE)-SV40
Acp36DE-c	ATAGGCTTAAGTATCACTTG	QtgRNA2.1	pAC-U63-gRNA2.1-tubGal80(DE)-SV40
Acp36DE-d	CTTCTCAGATTCAATCGCAG	QtgRNA2.1	pAC-U63-gRNA2.1-tubGal80(DE)-SV40
Acp36DE-e	GAAAGTGACCCCAAAGCCCG	QtgRNA2.1	pAC-U63-gRNA2.1-tubGal80(DE)-SV40
Acp36DE-scrb	TGGGCCCT	QtgRNA2.1	pAC-U63-gRNA2.1-tubGal80(DE)-SV40
Acp36DE-2-cis (1)	CTGGACAAATTGCCATCAGG (CGG)	QtgRNA2.1	pAC-U63-gRNA2.1-tubGal80(DE)-SV40
Acp36DE-2-cis (2)	AACGTTCAATCGAAACTACA	QtgRNA2.1	pAC-U63-gRNA2.1-tubGal80(DE)-SV40
1. Each gRNA construct expresses two gRNAs. (1) and (2) notations correlate with the first and second gRNAs in each construct. 2. gRNA-a for Acp36DE contains Acp36DE-a and Acp36DE-scrb. Acp36DE-scrb does not match any sequence in the Drosophila genome and is too short to function as a gRNA. 3. The red nucleotides in Acp36DE gRNA target sequences have SNPs in DGRP189, making the locus uncuttable i…
